# CRISPR Screen in Regulatory T Cells Reveals Ubiquitination Modulators of Foxp3

**DOI:** 10.1101/2020.02.26.966911

**Authors:** Jessica T. Cortez, Elena Montauti, Eric Shifrut, Yusi Zhang, Oren Shaked, Yuanming Xu, Theodore L. Roth, Dimitre R. Simeonov, Yana Zhang, Siqi Chen, Zhongmei Li, Ian A. Vogel, Grace Y. Prator, Bin Zhang, Youjin Lee, Zhaolin Sun, Igal Ifergan, Frédéric Van Gool, Jeffrey A. Bluestone, Alexander Marson, Deyu Fang

**Affiliations:** Biomedical Sciences Graduate Program, University of California, San Francisco, California 94143, USA; Department of Microbiology and Immunology, University of California, San Francisco, California 94143, USA; Diabetes Center, University of California, San Francisco, California 94143, USA; Innovative Genomics Institute, University of California, Berkeley, California 94720, USA; Department of Pathology; Northwestern University Feinberg School of Medicine, 303 E. Chicago Ave, Chicago, IL 60611; Department of Immunology; the Fourth Military Medical University, Xi’an 710032, China; Robert H. Lurie Comprehensive Cancer Center, Department of Medicine-Division of Hematology/Oncology, Northwestern University Feinberg School of Medicine, Chicago, IL 60611, USA; Department of Pharmacology, Dalian Medical University School of Pharmacy, Dalian 116044, China; Department of Microbiology and Immunology; Northwestern University Feinberg School of Medicine, 303 E. Chicago Ave, Chicago, IL 60611, USA; UCSF Helen Diller Family Comprehensive Cancer Center, University of California, San Francisco, California 94158, USA; Department of Medicine, University of California, San Francisco, California 94143, USA; Chan Zuckerberg Biohub, San Francisco, California 94158, USA; Rosalind Russell/Ephraim P. Engleman Rheumatology Research Center, University of California, San Francisco, San Francisco, CA, 94143, USA

## Abstract

Regulatory T cells (Tregs) are required to control immune responses and maintain homeostasis but are a significant barrier to anti-tumor immunity^1^. Conversely, Treg instability, characterized by loss of the master transcription factor Foxp3 and acquisition of pro-inflammatory properties^2^, can promote autoimmunity and/or facilitate more effective tumor immunity^3,4^. A comprehensive understanding of the pathways that regulate Foxp3 could lead to more effective Treg therapies for autoimmune disease and cancer. Despite improved functional genetic tools that now allow for systematic interrogation, dissection of the gene regulatory programs that modulate Foxp3 expression has not yet been reported. In this study, we developed a CRISPR-based pooled screening platform for phenotypes in primary mouse Tregs and applied this technology to perform a targeted loss-of-function screen of ∼490 nuclear factors to identify gene regulatory programs that promote or disrupt Foxp3 expression. We discovered several novel modulators including ubiquitin-specific peptidase 22 (Usp22), Ataxin 7 like 3 (Atxn7l3) and ring finger protein 20 (Rnf20). Members of the deubiquitination module of the SAGA chromatin modifying complex, Usp22 and Atxn7l3, were discovered to be positive regulators that stabilized Foxp3 expression; whereas the screen suggested Rnf20, an E3 ubiquitin ligase, is a negative regulator of Foxp3. Treg-specific ablation of Usp22 in mice reduced Foxp3 protein and created defects in their suppressive function that led to spontaneous autoimmunity but protected against tumor growth in multiple cancer models. Foxp3 destabilization in Usp22-deficient Tregs could be rescued by ablation of Rnf20, revealing a reciprocal ubiquitin switch in Tregs. These results reveal novel modulators of Foxp3 and demonstrate a screening method that can be broadly applied to discover new targets for Treg immunotherapies for cancer and autoimmune disease.
