## Supplementary material for "CRISPR Screen in Regulatory T Cells Reveals Ubiquitination Modulators of Foxp3": STable3_Antibodies

### Sheet: Antibodies
Application	Target	Clone	Fluorophore	Vendor	Catolog Number
Flow Cytometry Antibodies
Viability Dye	dead cells	N/A	Brilliant Violet 510	Tonbo	13-0870-T100
Viability Dye	dead cells	N/A	Alexa Fluor 506	eBioscience	65-0866-14
Mouse T Cell Surface Staining	CD90.1 (Thy1.1)	HIS51	APC	eBioscience	17-0900-82
Mouse T Cell Surface Staining	CD3e	145-2C11	PE	Biolegend	100307
Mouse T Cell Surface Staining	CD3e	17A2	PE-Cy7	Biolegend	100219
Mouse T Cell Surface Staining	CD3e	145-2C11	APC	Biolegend	100311
Mouse T Cell Surface Staining	CD4	GK1.5	Pacific Blue	BioLegend	100428
Mouse T Cell Surface Staining	CD4	GK1.5	PerCP-Cy5.5	Biolegend	100433
Mouse T Cell Surface Staining	CD4	GK1.5	APC Cy7	Biolegend	100413
Mouse T Cell Surface Staining	CD4	GK1.5	PE-Cy7	Biolegend	100421
Mouse T Cell Surface Staining	CD8a	53-6.7	Pacific Blue	Biolegend	100725
Mouse T Cell Surface Staining	CD25	PC61	APC	BioLegend	102012
Mouse T Cell Surface Staining	CD25	PC61	PE-Cy7	Biolegend	102016
Mouse T Cell Surface Staining	CD25	PC61	PE	Biolegend	102008
Mouse T Cell Surface Staining	CD44	IM7	PE-Cy7	Biolegend	103030
Mouse T Cell Surface Staining	CD44	IM7	APC	Biolegend	103011
Mouse T Cell Surface Staining	CD62L	MEL-14	APC	BioLegend	104412
Mouse T Cell Surface Staining	CD62L	MEL-14	PE	ebioscience	12-0621-82
Mouse T Cell Surface Staining	CD357 (GITR)	DTA-1	PerCP-Cy5.5	BioLegend	126315
Mouse T Cell Surface Staining	CD357 (GITR)	DTA-1	PE	BioLegend	126309
Mouse T Cell Surface Staining	CD128 (ICOS)	7E.17G9	PE	ebioscience	12-9942-81
Mouse T Cell Surface Staining	CD279 (PD-1)	29F.IA12	PE	BioLegend	135205
Mouse T Cell Surface Staining	CD274 (PD-L1)	10F.9G2	PE	BioLegend	124308
Mouse T Cell Surface Staining	CD103	2E7	PE	eBioscience	12-1031-82
Mouse T Cell Intracellular Staining	Foxp3	FJK-16s	FITC	eBioscience	11-5773-82
Mouse T Cell Intracellular Staining	Foxp3	FJK-16s	PE	eBioscience	12-5773-82
Mouse T Cell Intracellular Staining	Usp22	C-3	Alexa Fluor 647	Santa Cruz Bio	sc-390585
Mouse T Cell Intracellular Staining	IL-2	JES6-5H4	APC	eBioscience	17-7021-81
Mouse T Cell Intracellular Staining	IFN-y	XMG1.2	FITC	BioLegend	505806
Mouse T Cell Intracellular Staining	IL-4	11B11	APC	BioLegend	504105
Mouse T Cell Intracellular Staining	IL-17A	TC11-18H10.1	APC	BioLegend	506915
Mouse T Cell Intracellular Staining	Granzyme B	GB11	FITC	BioLegend	515403
Mouse T Cell Intracellular Staining	Helios	22F6	APC	BioLegend	137221
Mouse T Cell Intracellular Staining	CD152 (CTLA-4)	UC10-4B9	APC	BioLegend	106309
Mouse T Cell Intracellular Staining	CD152 (CTLA-4)	UC10-4B9	PE-Cy7	BioLegend	106313
Mouse T Cell Intracellular Staining	CD304 (Neuropilin-1)	3E12	APC	BioLegend	145205
Human T Cell Surface Staining	CD4	SK3	PerCP	Tonbo	67-0047-T500
Human T Cell Surface Staining	CD25	BC96	APC	Tonbo	20-0259-T100
Human T Cell Surface Staining	CD127	hIL-7R-M21	PE	BD	557938
Human T Cell Surface Staining	CD25	M-A251	PE-Cy7	BD	557741
Human T Cell Intracellular Staining	FOXP3	206D	Alexa Fluor 488	BioLegend	320112
Human T Cell Intracellular Staining	CD152 (CTLA4)	L3D10	APC	BioLegend	349908
Human T Cell Intracellular Staining	IFN-y	B27	V450	BD	560371
Human T Cell Intracellular Staining	Helios	22F6	PerCP/Cy5.5	BioLegend	137230
Human T Cell Intracellular Staining	IL-2	MQ1-17H12	Brilliant Violet 650	BioLegend	500334
Human T Cell Intracellular Staining	IL-4	MP4-25D2	APC/Cy7	BioLegend	5000834
Human T Cell Intracellular Staining	IL-10	JES3-9D7	PE	BD	554498
Human T Cell Intracellular Staining	IL-17A	BL168	Alexa Fluor 700	BioLegend	512318
Western Blot Antibodies
HRP-conjugated Myc (Santa Cruz, Cat# 2040S )
HRP-conjugated HA (Santa Cruz, Cat# 14031S)
HRP-conjugated FLAG (Sigma, Cat# A8592)
anti-GAPDH (Sigma, Cat# G9545)
anti-Usp22 (Santa Cruz, Cat# sc-390585 )
anti-Foxp3 (eBioscience, Cat# 11-5773-82)
Co-IP Antibodies
anti-FLAG (Sigma, Cat# A8592)
anti-Usp22 (Novus Biologicals, Cat# NBP1-49644)
ChIP Antibodies
rabbit anti-IgG (Cell Signaling, Cat# 2729)
rabbit anti-USP22 (Abcam, ab195289)
ub-Histone H2A Lys119 (Cell Signaling, Cat# 8204S)
ub-Histone H2B Lys120 (Cell Signaling, Cat# 5546P)
RNF20 Novus Biologicals, Cat# NB100-2242
